# Spatio-temporal transcriptomic analysis reveals distinct nephrotoxicity, DNA damage and regeneration response after cisplatin

**DOI:** 10.1101/2023.01.03.522568

**Authors:** Lukas S. Wijaya, Steven J. Kunnen, Panuwat Trairatphisan, Ciaran Fisher, Meredith E. Crosby, Kai Schaefer, Karen Bodie, Erin E. Vaughan, Laura Breidenbach, Thomas Reich, Diana Clausznitzer, Sylvestre A. Bonnet, Sipeng Zheng, Chantal Pont, James L. Stevens, Sylvia Le Dévédec, Bob van de Water

## Abstract

Nephrotoxicity caused by drug or chemical exposure involves different mechanisms and nephron segments as well as a complex temporal integration of injury and repair responses. Distinct cellular transcriptional programs regulate the time-dependent tissue injury and regeneration responses. Whole kidney transcriptome analysis cannot dissect the complex the nephron segment spatio- temporal injury and regeneration responses. Here, we used laser capture microdissection of formalin-fixed paraffin embedded sections followed by whole genome targeted RNA-sequencing-TempO-Seq and co-expression gene-network (module) analysis to determine the spatial-temporal responses in rat kidney glomeruli (GM), cortical proximal tubules (CPT) and outer-medulla proximal tubules (OMPT) comparison with whole kidney, after a single dose of the nephrotoxicant cisplatin. We demonstrate that cisplatin induced early onset of DNA damage in both CPT and OMPT, but not GM. Sustained DNA damage response was strongest in OMPT coinciding with OMPT specific inflammatory signaling, actin cytoskeletal remodeling and increased glycolytic metabolism coincident with suppression of mitochondrial activity. Later responses reflected regeneration-related cell cycle pathway activation and ribosomal biogenesis in the injured OMPT regions. Activation of modules containing kidney injury biomarkers was strongest in the OMPT, with OMPT *Clu* expression best correlating with urinary clusterin biomarker measurements compared the correlation of Kim1. Our findings also showed that whole kidney responses were less sensitive than OMPT. In conclusion, our LCM-TempO-Seq method reveals a detailed spatial mechanistic understanding of renal injury/regeneration after nephrotoxicant exposure and identifies the most representative mechanism-based nephron segment specific renal injury biomarkers.
