## supplementary table for "Spatio-temporal transcriptomic analysis reveals distinct nephrotoxicity, DNA damage and regeneration response after cisplatin": SupplementaryTable7_Nephron_markers.xlsx

### Sheet: Sheet1
genes	Annotation
Nphs2	Podocyte_Glomerulus
Nphs1	Podocyte_Glomerulus
Cdkn1c	Podocyte_Glomerulus
Podxl	Podocyte_Glomerulus
Nupr1	Podocyte_Glomerulus
Clic3	Podocyte_Glomerulus
H2-Q7	Podocyte_Glomerulus
Wt1	Podocyte_Glomerulus
Sema3g	Podocyte_Glomerulus
Igfbp7	Podocyte_Glomerulus
Synpo	Podocyte_Glomerulus
Cldn5	Podocyte_Glomerulus
Myl12a	Podocyte_Glomerulus
Rasl11a	Podocyte_Glomerulus
Thsd7a	Podocyte_Glomerulus
Cd59a	Podocyte_Glomerulus
Rab3b	Podocyte_Glomerulus
Hs3st6	Podocyte_Glomerulus
Calm2	Podocyte_Glomerulus
Ptpro	Podocyte_Glomerulus
Sparc	Podocyte_Glomerulus
Shisa3	Podocyte_Glomerulus
Mafb	Podocyte_Glomerulus
Cmtm7	Podocyte_Glomerulus
H2-Q6	Podocyte_Glomerulus
Enpep	Podocyte_Glomerulus
Mmp23	Podocyte_Glomerulus
Tmem54	Podocyte_Glomerulus
Clic5	Podocyte_Glomerulus
Ddn	Podocyte_Glomerulus
C1qtnf7	Podocyte_Glomerulus
Nes	Podocyte_Glomerulus
Npr1	Podocyte_Glomerulus
Angptl2	Podocyte_Glomerulus
Chst1	Podocyte_Glomerulus
Metrnl	Podocyte_Glomerulus
Rhpn1	Podocyte_Glomerulus
Laptm4a	Podocyte_Glomerulus
Npr3	Podocyte_Glomerulus
Myom2	Podocyte_Glomerulus
Dpp4	Podocyte_Glomerulus
Itm2b	Podocyte_Glomerulus
Tmod3	Podocyte_Glomerulus
Srgap1	Podocyte_Glomerulus
Cd81	Podocyte_Glomerulus
Aplp1	Podocyte_Glomerulus
Cryab	Podocyte_Glomerulus
Nbl1	Podocyte_Glomerulus
Foxc2	Podocyte_Glomerulus
Tmem150c	Podocyte_Glomerulus
Itgb5	Podocyte_Glomerulus
Fam65a	Podocyte_Glomerulus
Magi2	Podocyte_Glomerulus
Tdrd5	Podocyte_Glomerulus
Siva1	Podocyte_Glomerulus
Slc31a2	Podocyte_Glomerulus
Tcf21	Podocyte_Glomerulus
Fgfbp1	Podocyte_Glomerulus
Sema3e	Podocyte_Glomerulus
Sdc4	Podocyte_Glomerulus
Foxd1	Podocyte_Glomerulus
Wif1	Podocyte_Glomerulus
Golim4	Podocyte_Glomerulus
Vegfa	Podocyte_Glomerulus
Ctsl	Podocyte_Glomerulus
Tsc22d1	Podocyte_Glomerulus
Robo2	Podocyte_Glomerulus
Pak1	Podocyte_Glomerulus
Sgip1	Podocyte_Glomerulus
Col1a2	Podocyte_Glomerulus
Efnb1	Podocyte_Glomerulus
Col4a3	Podocyte_Glomerulus
Plod2	Podocyte_Glomerulus
C1qtnf1	Podocyte_Glomerulus
Tspan15	Podocyte_Glomerulus
Plce1	Podocyte_Glomerulus
Bcam	Podocyte_Glomerulus
Cdc14a	Podocyte_Glomerulus
Lrrfip1	Podocyte_Glomerulus
Htra1	Podocyte_Glomerulus
Pdpn	Podocyte_Glomerulus
Tspan13	Podocyte_Glomerulus
Gadd45a	Podocyte_Glomerulus
2010111I01Rik	Podocyte_Glomerulus
Timp2	Podocyte_Glomerulus
Rarres1	Podocyte_Glomerulus
Mpp5	Podocyte_Glomerulus
Zbtb8a	Podocyte_Glomerulus
Myl6	Podocyte_Glomerulus
Anxa3	Podocyte_Glomerulus
Arhgap28	Podocyte_Glomerulus
Cd151	Podocyte_Glomerulus
Cd59b	Podocyte_Glomerulus
Gpx8	Podocyte_Glomerulus
Wipf3	Podocyte_Glomerulus
Pdlim2	Podocyte_Glomerulus
Lamb2	Podocyte_Glomerulus
St3gal6	Podocyte_Glomerulus
Gsn	Podocyte_Glomerulus
Nxph3	Podocyte_Glomerulus
Itgb1	Podocyte_Glomerulus
St6galnac6	Podocyte_Glomerulus
B3galt2	Podocyte_Glomerulus
Marveld1	Podocyte_Glomerulus
Itga3	Podocyte_Glomerulus
Dpysl2	Podocyte_Glomerulus
Pxdc1	Podocyte_Glomerulus
Snx31	Podocyte_Glomerulus
Eif3m	Podocyte_Glomerulus
Sulf1	Podocyte_Glomerulus
Sept11	Podocyte_Glomerulus
2810433D01Rik	Podocyte_Glomerulus
Col4a4	Podocyte_Glomerulus
Mgat5	Podocyte_Glomerulus
Gas1	Podocyte_Glomerulus
Man1a2	Podocyte_Glomerulus
Fzd2	Podocyte_Glomerulus
Ggt5	Podocyte_Glomerulus
Ntrk3	Podocyte_Glomerulus
Crb2	Podocyte_Glomerulus
Daam2	Podocyte_Glomerulus
Optn	Podocyte_Glomerulus
Mylk	Podocyte_Glomerulus
Dag1	Podocyte_Glomerulus
Plekhh2	Podocyte_Glomerulus
Foxc1	Podocyte_Glomerulus
Nebl	Podocyte_Glomerulus
Ehd2	Podocyte_Glomerulus
Pros1	Podocyte_Glomerulus
Tmed9	Podocyte_Glomerulus
Slc48a1	Podocyte_Glomerulus
R3hdml	Podocyte_Glomerulus
Fxyd6	Podocyte_Glomerulus
Arvcf	Podocyte_Glomerulus
St6galnac3	Podocyte_Glomerulus
Gm266	Podocyte_Glomerulus
Pard3b	Podocyte_Glomerulus
Tjp1	Podocyte_Glomerulus
Adm	Podocyte_Glomerulus
Hspb8	Podocyte_Glomerulus
Myo1d	Podocyte_Glomerulus
Aebp1	Podocyte_Glomerulus
Mtss1	Podocyte_Glomerulus
Actn4	Podocyte_Glomerulus
Mob2	Podocyte_Glomerulus
1810037I17Rik	Podocyte_Glomerulus
Mertk	Podocyte_Glomerulus
Ptrf	Podocyte_Glomerulus
Mrc2	Podocyte_Glomerulus
Zbtb7c	Podocyte_Glomerulus
Acpp	Podocyte_Glomerulus
Pcolce	Podocyte_Glomerulus
Coro2b	Podocyte_Glomerulus
Sh2d4a	Podocyte_Glomerulus
Tns2	Podocyte_Glomerulus
Adcy1	Podocyte_Glomerulus
Mfge8	Podocyte_Glomerulus
Myo1e	Podocyte_Glomerulus
Rabac1	Podocyte_Glomerulus
Tpm1	Podocyte_Glomerulus
Ctgf	Podocyte_Glomerulus
Lrrc49	Podocyte_Glomerulus
Plekhg1	Podocyte_Glomerulus
Pth1r	Podocyte_Glomerulus
Cd2ap	Podocyte_Glomerulus
Parva	Podocyte_Glomerulus
Micu1	Podocyte_Glomerulus
Ephx1	Podocyte_Glomerulus
Speg	Podocyte_Glomerulus
Mapt	Podocyte_Glomerulus
Mxra7	Podocyte_Glomerulus
Arhgef18	Podocyte_Glomerulus
Iqgap2	Podocyte_Glomerulus
Tax1bp3	Podocyte_Glomerulus
Kcnq1ot1	Podocyte_Glomerulus
Arl4d	Podocyte_Glomerulus
Myof	Podocyte_Glomerulus
Pde4b	Podocyte_Glomerulus
Tmem108	Podocyte_Glomerulus
Fgfr1	Podocyte_Glomerulus
Fat1	Podocyte_Glomerulus
Nradd	Podocyte_Glomerulus
Pkdcc	Podocyte_Glomerulus
Loxl2	Podocyte_Glomerulus
Dock5	Podocyte_Glomerulus
Top1mt	Podocyte_Glomerulus
Galnt10	Podocyte_Glomerulus
Dnase1l1	Podocyte_Glomerulus
Trib2	Podocyte_Glomerulus
Col4a5	Podocyte_Glomerulus
Ildr2	Podocyte_Glomerulus
Sept15	Podocyte_Glomerulus
Ak1	Podocyte_Glomerulus
Ptpn14	Podocyte_Glomerulus
Arhgef16	Podocyte_Glomerulus
Ctnnal1	Podocyte_Glomerulus
Myzap	Podocyte_Glomerulus
Eml2	Podocyte_Glomerulus
Hoxc8	Podocyte_Glomerulus
Mast4	Podocyte_Glomerulus
Pttg1ip	Podocyte_Glomerulus
Nab2	Podocyte_Glomerulus
Fndc3b	Podocyte_Glomerulus
Nsf	Podocyte_Glomerulus
Mocs2	Podocyte_Glomerulus
Gsta4	Podocyte_Glomerulus
Dach1	Podocyte_Glomerulus
Degs1	Podocyte_Glomerulus
Ssbp2	Podocyte_Glomerulus
Med24	Podocyte_Glomerulus
Cpq	Podocyte_Glomerulus
Rilpl1	Podocyte_Glomerulus
Dcdc2a	Podocyte_Glomerulus
Cttnbp2	Podocyte_Glomerulus
Pdrg1	Podocyte_Glomerulus
Lpin2	Podocyte_Glomerulus
Gpc1	Podocyte_Glomerulus
Tmem159	Podocyte_Glomerulus
Crtc1	Podocyte_Glomerulus
Pde10a	Podocyte_Glomerulus
Tmem109	Podocyte_Glomerulus
Hoxc6	Podocyte_Glomerulus
Pcnp	Podocyte_Glomerulus
Emc7	Podocyte_Glomerulus
Card10	Podocyte_Glomerulus
P3h2	Podocyte_Glomerulus
Nenf	Podocyte_Glomerulus
Wsb2	Podocyte_Glomerulus
Vasn	Podocyte_Glomerulus
Phactr4	Podocyte_Glomerulus
Cadm4	Podocyte_Glomerulus
Kank1	Podocyte_Glomerulus
Rbpms	Podocyte_Glomerulus
Mvp	Podocyte_Glomerulus
Yipf1	Podocyte_Glomerulus
Parp4	Podocyte_Glomerulus
Tubb2b	Podocyte_Glomerulus
Arhgef17	Podocyte_Glomerulus
Aamp	Podocyte_Glomerulus
Ginm1	Podocyte_Glomerulus
Psmb5	Podocyte_Glomerulus
Per1	Podocyte_Glomerulus
Creb3l2	Podocyte_Glomerulus
Uaca	Podocyte_Glomerulus
Arl2	Podocyte_Glomerulus
Abca2	Podocyte_Glomerulus
1110065P20Rik	Podocyte_Glomerulus
Zcrb1	Podocyte_Glomerulus
Hist1h2bc	Podocyte_Glomerulus
Unc50	Podocyte_Glomerulus
Pbx2	Podocyte_Glomerulus
Manbal	Podocyte_Glomerulus
Plxdc2	Podocyte_Glomerulus
Derl2	Podocyte_Glomerulus
Sqstm1	Podocyte_Glomerulus
Fnbp1l	Podocyte_Glomerulus
Krcc1	Podocyte_Glomerulus
Araf	Podocyte_Glomerulus
Sbds	Podocyte_Glomerulus
St3gal3	Podocyte_Glomerulus
Emc2	Podocyte_Glomerulus
Sdc2	Podocyte_Glomerulus
Snrnp27	Podocyte_Glomerulus
Tceb2	Podocyte_Glomerulus
Glod4	Podocyte_Glomerulus
Ormdl2	Podocyte_Glomerulus
Ptprd	Podocyte_Glomerulus
Tomm20	Podocyte_Glomerulus
Smo	Podocyte_Glomerulus
Lage3	Podocyte_Glomerulus
Psmc3	Podocyte_Glomerulus
Psmc5	Podocyte_Glomerulus
Npepl1	Podocyte_Glomerulus
Jtb	Podocyte_Glomerulus
Glo1	Podocyte_Glomerulus
Commd6	Podocyte_Glomerulus
Rps19bp1	Podocyte_Glomerulus
Gatm	Proximal Tubule_segment_1
Gpx3	Proximal Tubule_segment_1
Maf	Proximal Tubule_segment_1
Malat1	Proximal Tubule_segment_1
Neat1	Proximal Tubule_segment_1
Nox4	Proximal Tubule_segment_1
Prodh2	Proximal Tubule_segment_1
Slc34a1	Proximal Tubule_segment_1
Slc34a3	Proximal Tubule_segment_1
Slc5a12	Proximal Tubule_segment_1
Slc5a2	Proximal Tubule_segment_1
Slc6a19	Proximal Tubule_segment_1
Slc7a7	Proximal Tubule_segment_1
Slc7a8	Proximal Tubule_segment_1
Snhg11	Proximal Tubule_segment_1
Spp1	Proximal Tubule_segment_1
Spp2	Proximal Tubule_segment_1
Xist	Proximal Tubule_segment_1
Car12	Proximal Tubule_segment_1
Steap2	Proximal Tubule_segment_1
Ank3	Proximal Tubule_segment_1
Itpr2	Proximal Tubule_segment_1
Fam13a	Proximal Tubule_segment_1
Cpeb3	Proximal Tubule_segment_1
Slc22a29	Proximal Tubule_segment_1
Gm42418	Proximal Tubule_segment_1
Rsrp1	Proximal Tubule_segment_1
Tnfaip8	Proximal Tubule_segment_1
Slc3a2	Proximal Tubule_segment_1
Cttnbp2	Proximal Tubule_segment_1
Cyp24a1	Proximal Tubule_segment_1
Ogt	Proximal Tubule_segment_1
PISD	Proximal Tubule_segment_1
Ccdc141	Proximal Tubule_segment_1
Ptprd	Proximal Tubule_segment_1
Kcnq1ot1	Proximal Tubule_segment_1
Slc43a2	Proximal Tubule_segment_1
Chrna4	Proximal Tubule_segment_1
Lipa	Proximal Tubule_segment_1
Itch	Proximal Tubule_segment_1
Dpep1	Proximal Tubule_segment_1
Ankrd12	Proximal Tubule_segment_1
Gm26917	Proximal Tubule_segment_1
Kif12	Proximal Tubule_segment_1
Apoe	Proximal Tubule_segment_1
Igfbp5	Proximal Tubule_segment_1
Slc4a4	Proximal Tubule_segment_1
Cyp2d26	Proximal Tubule_segment_1
2010107E04Rik	Proximal Tubule_segment_2
Akr1a1	Proximal Tubule_segment_2
Atox1	Proximal Tubule_segment_2
Atp5d	Proximal Tubule_segment_2
Atp5e	Proximal Tubule_segment_2
Atp5g1	Proximal Tubule_segment_2
Atp5j	Proximal Tubule_segment_2
Atp5j2	Proximal Tubule_segment_2
Atp5k	Proximal Tubule_segment_2
Atp5l	Proximal Tubule_segment_2
Atp5o	Proximal Tubule_segment_2
Atp6v1g1	Proximal Tubule_segment_2
Atpif1	Proximal Tubule_segment_2
Calml4	Proximal Tubule_segment_2
Cela1	Proximal Tubule_segment_2
Chchd10	Proximal Tubule_segment_2
Chchd2	Proximal Tubule_segment_2
Cox5a	Proximal Tubule_segment_2
Cox5b	Proximal Tubule_segment_2
Cox6b1	Proximal Tubule_segment_2
Cox6c	Proximal Tubule_segment_2
Cox7b	Proximal Tubule_segment_2
Cyb5a	Proximal Tubule_segment_2
Cycs	Proximal Tubule_segment_2
Cystm1	Proximal Tubule_segment_2
Dbi	Proximal Tubule_segment_2
Ddt	Proximal Tubule_segment_2
Eef1a1	Proximal Tubule_segment_2
Eif1	Proximal Tubule_segment_2
Eif5a	Proximal Tubule_segment_2
Fau	Proximal Tubule_segment_2
Fth1	Proximal Tubule_segment_2
Ftl1	Proximal Tubule_segment_2
Fxyd2	Proximal Tubule_segment_2
Gabarap	Proximal Tubule_segment_2
Gng5	Proximal Tubule_segment_2
Gpx1	Proximal Tubule_segment_2
Gpx4	Proximal Tubule_segment_2
Hint1	Proximal Tubule_segment_2
Hint2	Proximal Tubule_segment_2
Hist1h2bc	Proximal Tubule_segment_2
Hrsp12	Proximal Tubule_segment_2
Hspe1	Proximal Tubule_segment_2
Iscu	Proximal Tubule_segment_2
Mif	Proximal Tubule_segment_2
Mrpl12	Proximal Tubule_segment_2
Msrb1	Proximal Tubule_segment_2
Naca	Proximal Tubule_segment_2
Ndufa2	Proximal Tubule_segment_2
Ndufa4	Proximal Tubule_segment_2
Ndufa5	Proximal Tubule_segment_2
Ndufa6	Proximal Tubule_segment_2
Ndufab1	Proximal Tubule_segment_2
Ndufb2	Proximal Tubule_segment_2
Ndufb4	Proximal Tubule_segment_2
Ndufc1	Proximal Tubule_segment_2
Ndufs6	Proximal Tubule_segment_2
Ndufv3	Proximal Tubule_segment_2
Nop10	Proximal Tubule_segment_2
Oaz1	Proximal Tubule_segment_2
Park7	Proximal Tubule_segment_2
Pcbd1	Proximal Tubule_segment_2
Pfn1	Proximal Tubule_segment_2
Prdx1	Proximal Tubule_segment_2
Prdx5	Proximal Tubule_segment_2
Romo1	Proximal Tubule_segment_2
Rpl10	Proximal Tubule_segment_2
Rpl11	Proximal Tubule_segment_2
Rpl13a	Proximal Tubule_segment_2
Rpl14	Proximal Tubule_segment_2
Rpl17	Proximal Tubule_segment_2
Rpl18a	Proximal Tubule_segment_2
Rpl19	Proximal Tubule_segment_2
Rpl21	Proximal Tubule_segment_2
Rpl22	Proximal Tubule_segment_2
Rpl23	Proximal Tubule_segment_2
Rpl23a	Proximal Tubule_segment_2
Rpl24	Proximal Tubule_segment_2
Rpl26	Proximal Tubule_segment_2
Rpl28	Proximal Tubule_segment_2
Rpl3	Proximal Tubule_segment_2
Rpl30	Proximal Tubule_segment_2
Rpl31	Proximal Tubule_segment_2
Rpl32	Proximal Tubule_segment_2
Rpl34	Proximal Tubule_segment_2
Rpl35	Proximal Tubule_segment_2
Rpl35a	Proximal Tubule_segment_2
Rpl36a	Proximal Tubule_segment_2
Rpl36al	Proximal Tubule_segment_2
Rpl37	Proximal Tubule_segment_2
Rpl38	Proximal Tubule_segment_2
Rpl39	Proximal Tubule_segment_2
Rpl4	Proximal Tubule_segment_2
Rpl41	Proximal Tubule_segment_2
Rpl5	Proximal Tubule_segment_2
Rpl6	Proximal Tubule_segment_2
Rpl7	Proximal Tubule_segment_2
Rpl8	Proximal Tubule_segment_2
Rplp1	Proximal Tubule_segment_2
Rplp2	Proximal Tubule_segment_2
Rps11	Proximal Tubule_segment_2
Rps13	Proximal Tubule_segment_2
Rps14	Proximal Tubule_segment_2
Rps15a	Proximal Tubule_segment_2
Rps16	Proximal Tubule_segment_2
Rps17	Proximal Tubule_segment_2
Rps2	Proximal Tubule_segment_2
Rps20	Proximal Tubule_segment_2
Rps23	Proximal Tubule_segment_2
Rps24	Proximal Tubule_segment_2
Rps25	Proximal Tubule_segment_2
Rps27a	Proximal Tubule_segment_2
Rps3a1	Proximal Tubule_segment_2
Rps4x	Proximal Tubule_segment_2
Rps5	Proximal Tubule_segment_2
Rps6	Proximal Tubule_segment_2
Rps7	Proximal Tubule_segment_2
Rps8	Proximal Tubule_segment_2
S100a1	Proximal Tubule_segment_2
Sec61g	Proximal Tubule_segment_2
Timm13	Proximal Tubule_segment_2
Tmem256	Proximal Tubule_segment_2
Tpt1	Proximal Tubule_segment_2
Ttc36	Proximal Tubule_segment_2
Txn1	Proximal Tubule_segment_2
Txndc17	Proximal Tubule_segment_2
Uqcr10	Proximal Tubule_segment_2
Uqcr11	Proximal Tubule_segment_2
Uqcrfs1	Proximal Tubule_segment_2
Uqcrh	Proximal Tubule_segment_2
Uqcrq	Proximal Tubule_segment_2
Usmg5	Proximal Tubule_segment_2
Mpc1	Proximal Tubule_segment_2
Etfb	Proximal Tubule_segment_2
Nme1	Proximal Tubule_segment_2
2410015M20Rik	Proximal Tubule_segment_2
Atp6v1f	Proximal Tubule_segment_2
Ybx1	Proximal Tubule_segment_2
Edf1	Proximal Tubule_segment_2
Gm10076	Proximal Tubule_segment_2
Atp5h	Proximal Tubule_segment_2
Ppia	Proximal Tubule_segment_2
Ubb	Proximal Tubule_segment_2
Rpl27	Proximal Tubule_segment_2
Acot13	Proximal Tubule_segment_2
Tceb2	Proximal Tubule_segment_2
Ndufa12	Proximal Tubule_segment_2
Myl6	Proximal Tubule_segment_2
Cndp2	Proximal Tubule_segment_2
Cda	Proximal Tubule_segment_2
Cox7a2l	Proximal Tubule_segment_2
Uqcrb	Proximal Tubule_segment_2
Timm8b	Proximal Tubule_segment_2
Akr1c21	Proximal Tubule_segment_2
Atp11a	Proximal Tubule_segment_3
BC005561	Proximal Tubule_segment_3
Ces1f	Proximal Tubule_segment_3
Cyp2e1	Proximal Tubule_segment_3
Cyp4b1	Proximal Tubule_segment_3
Ggt1	Proximal Tubule_segment_3
Gm11128	Proximal Tubule_segment_3
Kap	Proximal Tubule_segment_3
Ly6a	Proximal Tubule_segment_3
Mat2a	Proximal Tubule_segment_3
Mep1a	Proximal Tubule_segment_3
Mlxipl	Proximal Tubule_segment_3
Napsa	Proximal Tubule_segment_3
Nat8	Proximal Tubule_segment_3
Nudt19	Proximal Tubule_segment_3
Pde4d	Proximal Tubule_segment_3
Polr3e	Proximal Tubule_segment_3
RP23-306P12.3	Proximal Tubule_segment_3
Slc13a3	Proximal Tubule_segment_3
Slc17a3	Proximal Tubule_segment_3
Slc22a12	Proximal Tubule_segment_3
Slc22a28	Proximal Tubule_segment_3
Slc22a30	Proximal Tubule_segment_3
Slc22a6	Proximal Tubule_segment_3
Slc27a2	Proximal Tubule_segment_3
Slc47a1	Proximal Tubule_segment_3
Slc5a8	Proximal Tubule_segment_3
Slc6a18	Proximal Tubule_segment_3
Slc7a13	Proximal Tubule_segment_3
Slco3a1	Proximal Tubule_segment_3
Trim7	Proximal Tubule_segment_3
Ugt3a2	Proximal Tubule_segment_3
Zbtb20	Proximal Tubule_segment_3
Ces1d	Proximal Tubule_segment_3
Cyp4a10	Proximal Tubule_segment_3
Tmem252	Proximal Tubule_segment_3
Tmigd1	Proximal Tubule_segment_3
Lpl	Proximal Tubule_segment_3
Fmo5	Proximal Tubule_segment_3
G0s2	Proximal Tubule_segment_3
Slc12a1	Loop_of_Henley
Umod	Loop_of_Henley
Egf	Loop_of_Henley
Wfdc15b	Loop_of_Henley
Mt2	Loop_of_Henley
Ppp1r1a	Loop_of_Henley
Mt1	Loop_of_Henley
Sostdc1	Loop_of_Henley
Slc5a3	Loop_of_Henley
Ly6a	Loop_of_Henley
Mrps6	Loop_of_Henley
Ppp1r1b	Loop_of_Henley
Cldn10	Loop_of_Henley
Cldn19	Loop_of_Henley
Ptger3	Loop_of_Henley
Cldn16	Loop_of_Henley
Irx1	Loop_of_Henley
Tmem207	Loop_of_Henley
Shd	Loop_of_Henley
Ckb	Loop_of_Henley
Nccrp1	Loop_of_Henley
Irx2	Loop_of_Henley
Slc5a1	Loop_of_Henley
Gadd45g	Loop_of_Henley
Fabp3	Loop_of_Henley
Clcnka	Loop_of_Henley
Baiap2l2	Loop_of_Henley
Gcgr	Loop_of_Henley
Cyfip2	Loop_of_Henley
Me3	Loop_of_Henley
Fgf9	Loop_of_Henley
Cgnl1	Loop_of_Henley
Aktip	Loop_of_Henley
Slc12a3	Distal
Calb1	Distal
Wnk1	Distal
Pvalb	Distal
Pgam2	Distal
Wnk4	Distal
Sgms2	Distal
Slc16a7	Distal
Lhx1	Distal
Abca13	Distal
Hoxb5os	Distal
Emx1	Distal
Trpm6	Distal
Cwh43	Distal
mt-Co1	Distal
Oxct1	Distal
Trpm7	Distal
Papss1	Distal
Uroc1	Distal
Tfrc	Distal
Lhx1os	Distal
Tsc22d2	Distal
Larp1b	Distal
Gm15848	Distal
