## supplementary table for "Spatio-temporal transcriptomic analysis reveals distinct nephrotoxicity, DNA damage and regeneration response after cisplatin": SupplementaryTable8_Modulated_GeneNetwork_GM_Cis7.5.xlsx

### Sheet: Sheet1
GM_Module_activated	Annotation
rKID:398	NA
rKID:365	NA
rKID:392	Protein processing; ubiquitin
rKID:364	RNA processing; mRNA
rKID:244	Other
rKID:325	NA
rKID:253	NA
rKID:234	NA
rKID:385	Other
rKID:370	NA
GM_Module_deactivated
rKID:377
rKID:265	Mitochondrion; translation, ribosome
rKID:390
rKID:352
rKID:279	Other
rKID:220	Signalling
rKID:243	Transport
rKID:105	Stress response; oxidative / NRF2
rKID:199
rKID:263
